# Differential Activity of MAPK signalling Defines Fibroblast Subtypes in Pancreatic Cancer

**DOI:** 10.1101/2023.10.30.564752

**Authors:** Lisa Veghini, Davide Pasini, Pietro Delfino, Rui Fang, Dea Filippini, Christian Neander, Caterina Vicentini, Elena Fiorini, Francesca Lupo, Sabrina L. D’Agosto, Carmine Carbone, Michele Bevere, Diana Behrens, Claudio Luchini, Rita T. Lawlor, Aldo Scarpa, Giulia Biffi, Phyllis F. Cheung, Jens T. Siveke, Vincenzo Corbo

## Abstract

Fibroblast heterogeneity is increasingly recognised across cancer conditions. Given their important contribution to disease progression, mapping out fibroblasts’ heterogeneity is critical to devise effective anti-cancer therapies. Cancer-associated fibroblasts (CAFs) represent the most abundant cell population in pancreatic ductal adenocarcinoma (PDAC). Whether CAF phenotypes are differently specified by PDAC cell lineages remains to be elucidated. Here, we reveal an important role for the MAPK signalling pathway in the definition of PDAC CAF phenotypes. We identify the myCAF transcriptional phenotype as uniquely dependent on proficient MAPK signalling. In addition, CAFs displaying elevated MAPK activity are specifically anchored to basal-like/squamous PDAC cells and define tumour subdomains with reduced frequency of CD8+ T cells. We characterize the single-cell transcriptome of mouse PDAC tumours in response to MAPK inhibition and identify gene expression signatures of MAPK^high^ CAFs, which suggest immunoregulatory functions. Accordingly, a gene expression signature of MAPK^high^ CAFs correlates with poor prognosis in several human cancer conditions, including PDAC, and with reduced response to immune checkpoint inhibition in immune-reactive solid tumours. Altogether, our data expand our knowledge on CAF phenotype heterogeneity and reveal a new strategy for targeting of myofibroblastic CAFs *in vivo*.
