## Supplementary table 1 for "Differential Activity of MAPK signalling Defines Fibroblast Subtypes in Pancreatic Cancer"

### Sheet: A
Subtyping classification, according to Moffitt's classification, of CCLE and in house cell lines
id	Subtypes	origin
ASPC1	Classical	CCLE
BXPC3	Basal-like	CCLE
CAPAN1	Classical	CCLE
CAPAN2	Basal-like	CCLE
CFPAC1	Classical	CCLE
DANG	Basal-like	CCLE
HPAC	Classical	CCLE
HPAFII	Classical	CCLE
HS766T	Basal-like	CCLE
HUPT3	Basal-like	CCLE
HUPT4	Basal-like	CCLE
KP2	Basal-like	CCLE
KP3	Classical	CCLE
KP4	Classical	CCLE
L33	Basal-like	CCLE
MIAPACA2	Basal-like	CCLE
PANC0203	Basal-like	CCLE
PANC0213	Basal-like	CCLE
PANC0327	Basal-like	CCLE
PANC0403	Basal-like	CCLE
PANC0504	Classical	CCLE
PANC0813	Basal-like	CCLE
PANC1	Classical	CCLE
PANC1005	Basal-like	CCLE
PATU8902	Basal-like	CCLE
PATU8988S	Classical	CCLE
PATU8988T	Classical	CCLE
PK1	Basal-like	CCLE
PK45H	Basal-like	CCLE
PK59	Basal-like	CCLE
PSN1	Classical	CCLE
QGP1	Classical	CCLE
SNU213	Basal-like	CCLE
SNU324	Basal-like	CCLE
SNU410	Basal-like	CCLE
SU8686	Basal-like	CCLE
SUIT2	Classical	CCLE
SW1990	Basal-like	CCLE
T3M4	Basal-like	CCLE
TCCPAN2	Classical	CCLE
YAPC	Classical	CCLE
PDA2-2D	Basal-like	inHouse
PDA6-2D	Basal-like	inHouse
PDA9-2D	Basal-like	inHouse
PDA20-2D	Basal-like	inHouse
PDA23-2D	Basal-like	inHouse
hF2_inHouse	Classical	inHouse
hM1_inHouse	Classical	inHouse
hT1_inHouse	Basal-like	inHouse
